# Genomic insights into present local adaptation and future climate change vulnerability of a keystone forest tree species in East Asian

**DOI:** 10.1101/2022.04.04.486908

**Authors:** Yupeng Sang, Zhiqin Long, Xuming Dan, Jiajun Feng, Tingting Shi, Changfu Jia, Xinxin Zhang, Qiang Lai, Guanglei Yang, Hongying Zhang, Xiaoting Xu, Huanhuan Liu, Yuanzhong Jiang, Pär K. Ingvarsson, Jianquan Liu, Kangshan Mao, Jing Wang

## Abstract

Rapid global climate change is posing a huge threat to biodiversity. Assessments of the adaptive capacity for most taxa is usually performed on the species as a whole, but fails to incorporate intraspecific adaptive variation that may play a fundamental role in buffering future shifting climates. Here we generate a chromosome-scale genome assembly for *Populus koreana*, a pioneer and keystone tree species in East Asia temperate forests. We also obtain whole-genome sequences of 230 individuals collected from 24 natural populations. An integration of population genomics and environmental variables was performed to reveal the genomic basis of local adaptation to diverse climate variable. We identify a set of climate-associated single nucleotide polymorphisms (SNPs), insertions-deletions (Indels) and structural variations (SVs), in particular numerous adaptive non-coding variants distributed across the genome of *P. koreana*. We incorporate these variants into an environmental modelling scheme to predict spatiotemporal responses of *P. koreana* to future climate change. Our results highlight the insights that the integration of genomic and climate data can shed on the future evolutionary adaptive capacities of a species to changing environmental conditions.
