## Supplementary_TableS11 for "Genomic insights into present local adaptation and future climate change vulnerability of a keystone forest tree species in East Asian"

### Sheet: Sheet1
Supplementary Table S11. GO enrichment analysis of genes in expanded familes (q ≤ 0.01) of P. koreana genome
GO.ID	Term	Annotated	Significant	Expected	Fisher.p	adjust.p
GO:0015074	DNA integration	146	126	14.27	1e-30	1e-30
GO:0006310	DNA recombination	209	113	20.43	1e-30	1e-30
GO:0006259	DNA metabolic process	572	193	55.9	1e-30	1e-30
GO:0120029	proton export across plasma membrane	16	15	1.56	9.7e-15	1.8624e-11
GO:0008037	cell recognition	78	32	7.62	3.2e-13	2.048e-10
GO:0048544	recognition of pollen	78	32	7.62	3.2e-13	2.048e-10
GO:0009875	pollen-pistil interaction	91	34	8.89	1.4e-12	6.72e-10
GO:0032196	transposition	18	14	1.76	1.4e-11	5.376e-09
GO:0032197	transposition RNA-mediated	16	13	1.56	3e-11	9.6e-09
GO:0006030	chitin metabolic process	21	13	2.05	6.8e-09	1.168e-06
GO:0006032	chitin catabolic process	21	13	2.05	6.8e-09	1.168e-06
GO:0046348	amino sugar catabolic process	21	13	2.05	6.8e-09	1.168e-06
GO:1901071	glucosamine-containing compound metabolic process	21	13	2.05	6.8e-09	1.168e-06
GO:1901072	glucosamine-containing compound catabolic process	21	13	2.05	6.8e-09	1.168e-06
GO:0140115	export across plasma membrane	28	15	2.74	7.3e-09	1.168e-06
GO:0080148	negative regulation of response to water deprivation	8	8	0.78	8.2e-09	1.21108e-06
GO:0009856	pollination	147	38	14.37	1.5e-08	2.05714e-06
GO:0016998	cell wall macromolecule catabolic process	23	13	2.25	3.2e-08	3.96e-06
GO:0044706	multi-multicellular organism process	151	38	14.76	3.3e-08	3.96e-06
GO:0006026	aminoglycan catabolic process	24	13	2.35	6.3e-08	6.72e-06
GO:0006040	amino sugar metabolic process	24	13	2.35	6.3e-08	6.72e-06
GO:0006955	immune response	213	47	20.82	7.1e-08	7.17474e-06
GO:0006950	response to stress	1903	253	185.98	8e-08	7.68e-06
GO:0045087	innate immune response	190	43	18.57	1.2e-07	1.09714e-05
GO:0006022	aminoglycan metabolic process	26	13	2.54	2.2e-07	1.92e-05
GO:0044419	interspecies interaction between organisms	575	94	56.19	3.7e-07	2.9184e-05
GO:0009626	plant-type hypersensitive response	54	19	5.28	3.8e-07	2.9184e-05
GO:0034050	host programmed cell death induced by symbiont	54	19	5.28	3.8e-07	2.9184e-05
GO:0006952	defense response	788	120	77.01	4.7e-07	3.47077e-05
GO:0006278	RNA-dependent DNA biosynthetic process	14	9	1.37	1e-06	7.11111e-05
GO:0033554	cellular response to stress	639	100	62.45	1.3e-06	8.91429e-05
GO:0002376	immune system process	263	51	25.7	1.4e-06	9.26897e-05
GO:0009617	response to bacterium	214	44	20.91	1.5e-06	9.6e-05
GO:0098542	defense response to other organism	413	70	40.36	3.2e-06	0.000198194
GO:0006468	protein phosphorylation	1489	197	145.52	3.7e-06	0.000222
GO:0043207	response to external biotic stimulus	512	81	50.04	8.6e-06	0.000485647
GO:0051707	response to other organism	512	81	50.04	8.6e-06	0.000485647
GO:1901360	organic cyclic compound metabolic process	4381	502	428.14	9.5e-06	0.000521143
GO:0009817	defense response to fungus incompatible interaction	26	11	2.54	1.4e-05	0.000746667
GO:0042742	defense response to bacterium	163	34	15.93	1.6e-05	0.00083027
GO:0000723	telomere maintenance	31	12	3.03	1.8e-05	0.000886154
GO:0032200	telomere organization	31	12	3.03	1.8e-05	0.000886154
GO:0009607	response to biotic stimulus	532	82	51.99	2e-05	0.000936585
GO:0006851	mitochondrial calcium ion transmembrane transport	8	6	0.78	2e-05	0.000936585
GO:0071897	DNA biosynthetic process	32	12	3.13	2.6e-05	0.00118857
GO:0016310	phosphorylation	1638	208	160.08	2.9e-05	0.00128
GO:0001906	cell killing	19	9	1.86	3e-05	0.00128
GO:0031640	killing of cells of other organism	19	9	1.86	3e-05	0.00128
GO:0046483	heterocycle metabolic process	4217	480	412.12	3.5e-05	0.00146087
GO:0006725	cellular aromatic compound metabolic process	4328	491	422.96	3.8e-05	0.00155234
GO:0006430	lysyl-tRNA aminoacylation	6	5	0.59	4.9e-05	0.00192
GO:0043484	regulation of RNA splicing	20	9	1.95	4.9e-05	0.00192
GO:0006302	double-strand break repair	61	17	5.96	5.1e-05	0.00192
GO:0009834	plant-type secondary cell wall biogenesis	61	17	5.96	5.1e-05	0.00192
GO:0060249	anatomical structure homeostasis	34	12	3.32	5.2e-05	0.00192
GO:0006974	cellular response to DNA damage stimulus	330	55	32.25	5.7e-05	0.00206491
GO:0051704	multi-organism process	247	44	24.14	6.3e-05	0.00224
GO:0090304	nucleic acid metabolic process	3555	408	347.42	8.5e-05	0.00296727
GO:0000724	double-strand break repair via homologous recombination	41	13	4.01	9.1e-05	0.00306526
GO:0010023	proanthocyanidin biosynthetic process	4	4	0.39	9.1e-05	0.00306526
GO:0000725	recombinational repair	42	13	4.1	0.00012	0.00384
GO:0080188	gene silencing by RNA-directed DNA methylation	22	9	2.15	0.00012	0.00384
GO:0140458	pre-transcriptional gene silencing by RNA	22	9	2.15	0.00012	0.00384
GO:0010114	response to red light	10	6	0.98	0.00013	0.0040918
GO:0046777	protein autophosphorylation	48	14	4.69	0.00014	0.00433548
GO:2000070	regulation of response to water deprivation	18	8	1.76	0.00015	0.00457143
GO:0042256	mature ribosome assembly	7	5	0.68	0.00016	0.00472615
GO:0072718	response to cisplatin	7	5	0.68	0.00016	0.00472615
GO:0009723	response to ethylene	87	20	8.5	0.00022	0.0064
GO:0006631	fatty acid metabolic process	224	39	21.89	0.00026	0.00745075
GO:0009690	cytokinin metabolic process	51	14	4.98	0.00027	0.00762353
GO:0070588	calcium ion transmembrane transport	35	11	3.42	0.00034	0.00946087
GO:0090333	regulation of stomatal closure	20	8	1.95	0.00035	0.0096
