## Supplementary_TableS12 for "Genomic insights into present local adaptation and future climate change vulnerability of a keystone forest tree species in East Asian"

### Sheet: Sheet1
Supplementary Table S12. Geographical sampling information and summary statistics of whole genome re-sequencing data for samples used in this study
SampleID	Sequencing Name	Origin	Latitude	Longitude	Altitude	mapped_ratio	properly.paired_ratio	percent_duplication	depth	genome_coverage
PK1-1	ZHY-09-1	KuanDian,LiaoNing,PRC	40.92	124.82	691m	0.8159	0.7052	0.150046	23.2271	0.955504
PK1-2	ZHY-09-2	KuanDian,LiaoNing,PRC	40.92	124.82	691m	0.9653	0.8583	0.159737	25.0121	0.94674
PK1-6	ZHY-09-6	KuanDian,LiaoNing,PRC	40.92	124.82	691m	0.9737	0.87	0.16865	25.1625	0.952696
PK1-8	ZHY-09-8	KuanDian,LiaoNing,PRC	40.92	124.82	691m	0.9672	0.876	0.193215	22.0027	0.948649
PK1-11	ZHY-09-11	KuanDian,LiaoNing,PRC	40.92	124.82	691m	0.9789	0.8838	0.163828	24.7242	0.952588
PK1-15	ZHY-09-15	KuanDian,LiaoNing,PRC	40.92	124.82	691m	0.9579	0.8675	0.172875	25.0708	0.950711
PK1-16	ZHY-09-16	KuanDian,LiaoNing,PRC	40.92	124.82	691m	0.9631	0.8454	0.175685	24.8321	0.950415
PK1-17	ZHY-09-17	KuanDian,LiaoNing,PRC	40.92	124.82	691m	0.8262	0.7356	0.184364	18.5872	0.952979
PK1-18	ZHY-09-18	KuanDian,LiaoNing,PRC	40.92	124.82	691m	0.9579	0.8368	0.195733	33.7358	0.952867
PK2-1	ZHY-10-1	HuanRen,LiaoNing,PRC	41.12	125.28	289m	0.9278	0.8264	0.172757	22.7524	0.937468
PK2-3	ZHY-10-3	HuanRen,LiaoNing,PRC	41.12	125.28	289m	0.9611	0.8574	0.120623	25.6058	0.939899
PK2-4	ZHY-10-4	HuanRen,LiaoNing,PRC	41.12	125.28	289m	0.9645	0.8437	0.15033	26.0417	0.95475
PK2-6	ZHY-10-6	HuanRen,LiaoNing,PRC	41.12	125.28	289m	0.9525	0.8459	0.154592	30.2627	0.952659
PK2-9	ZHY-10-9	HuanRen,LiaoNing,PRC	41.12	125.28	289m	0.8527	0.7561	0.150657	26.2198	0.952325
PK2-11	ZHY-10-11	HuanRen,LiaoNing,PRC	41.12	125.28	289m	0.8194	0.7252	0.147014	20.5819	0.937857
PK2-13	ZHY-10-13	HuanRen,LiaoNing,PRC	41.12	125.28	289m	0.9283	0.8294	0.14134	22.5645	0.937916
PK2-14	ZHY-10-14	HuanRen,LiaoNing,PRC	41.12	125.28	289m	0.9268	0.8165	0.165901	21.7524	0.936646
PK2-15	ZHY-10-15	HuanRen,LiaoNing,PRC	41.12	125.28	289m	0.8236	0.7147	0.126199	20.7635	0.935528
PK2-16	ZHY-10-16	HuanRen,LiaoNing,PRC	41.12	125.28	289m	0.8391	0.7308	0.151373	22.2346	0.941756
PK3-1	ZHY-03-1	LongHua,HeBei,PRC	41.52	118.28	969m	0.9618	0.8558	0.120193	26.0123	0.943258
PK3-2	ZHY-03-2	LongHua,HeBei,PRC	41.52	118.28	969m	0.9741	0.8706	0.102953	26.0031	0.942128
PK3-3	ZHY-03-3	LongHua,HeBei,PRC	41.52	118.28	969m	0.9831	0.8572	0.123242	24.563	0.94311
PK3-4	ZHY-03-4	LongHua,HeBei,PRC	41.52	118.28	969m	0.9747	0.8621	0.099095	25.0693	0.943096
PK3-6	ZHY-03-6	LongHua,HeBei,PRC	41.52	118.28	969m	0.976	0.8652	0.10676	22.1364	0.944642
PK3-7	ZHY-03-7	LongHua,HeBei,PRC	41.52	118.28	969m	0.9609	0.8563	0.104241	23.0076	0.944226
PK3-9	ZHY-03-9	LongHua,HeBei,PRC	41.52	118.28	969m	0.9826	0.8753	0.105728	23.1221	0.941741
PK3-10	ZHY-03-10	LongHua,HeBei,PRC	41.52	118.28	969m	0.9764	0.8656	0.093511	23.4252	0.946503
PK3-12	ZHY-03-12	LongHua,HeBei,PRC	41.52	118.28	969m	0.9749	0.8531	0.116674	21.5493	0.94183
PK3-17	ZHY-03-17	LongHua,HeBei,PRC	41.52	118.28	969m	0.9774	0.8515	0.163824	29.8091	0.947447
PK4-1	LiuJQ-MZL-2013-262-1	ChangBai,JiLin,PRC	41.57	128.14	644m	0.8859	0.7972	0.143062	22.5807	0.952846
PK4-3	LiuJQ-MZL-2013-262-3	ChangBai,JiLin,PRC	41.57	128.14	644m	0.9774	0.8892	0.178969	25.9234	0.95633
PK4-5	LiuJQ-MZL-2013-262-5	ChangBai,JiLin,PRC	41.57	128.14	644m	0.9809	0.8805	0.198293	29.832	0.939942
PK4-6	LiuJQ-MZL-2013-262-6	ChangBai,JiLin,PRC	41.57	128.14	644m	0.9856	0.8527	0.140832	22.9099	0.937926
PK4-7	LiuJQ-MZL-2013-262-7	ChangBai,JiLin,PRC	41.57	128.14	644m	0.9842	0.8649	0.145317	26.0766	0.956733
PK4-8	LiuJQ-MZL-2013-262-8	ChangBai,JiLin,PRC	41.57	128.14	644m	0.985	0.8748	0.169356	24.1684	0.950623
PK4-9	LiuJQ-MZL-2013-262-9	ChangBai,JiLin,PRC	41.57	128.14	644m	0.9844	0.8745	0.144048	25.5227	0.953116
PK4-10	LiuJQ-MZL-2013-262-10	ChangBai,JiLin,PRC	41.57	128.14	644m	0.9709	0.8833	0.141313	22.8397	0.952366
PK4-11	LiuJQ-MZL-2013-262-11	ChangBai,JiLin,PRC	41.57	128.14	644m	0.8242	0.7484	0.130908	21.0314	0.950964
PK5-1	LiuJQ-MZL-2013-249-1	LinJiang,JiLin,PRC	41.9	126.74	703m	0.9706	0.8894	0.186448	21.8227	0.952583
PK5-3	LiuJQ-MZL-2013-249-3	LinJiang,JiLin,PRC	41.9	126.74	703m	0.9747	0.894	0.166563	26.7617	0.952897
PK5-4	LiuJQ-MZL-2013-249-4	LinJiang,JiLin,PRC	41.9	126.74	703m	0.9581	0.8795	0.136131	22.8809	0.950792
PK5-5	LiuJQ-MZL-2013-249-5	LinJiang,JiLin,PRC	41.9	126.74	703m	0.9708	0.8793	0.166754	33.8766	0.941319
PK5-6	LiuJQ-MZL-2013-249-6	LinJiang,JiLin,PRC	41.9	126.74	703m	0.9767	0.8969	0.190399	22.4533	0.953256
PK5-7	LiuJQ-MZL-2013-249-7	LinJiang,JiLin,PRC	41.9	126.74	703m	0.9815	0.8976	0.184667	25.2963	0.953598
PK5-8	LiuJQ-MZL-2013-249-8	LinJiang,JiLin,PRC	41.9	126.74	703m	0.9742	0.8816	0.178052	26.7247	0.938728
PK5-9	LiuJQ-MZL-2013-249-9	LinJiang,JiLin,PRC	41.9	126.74	703m	0.9183	0.8368	0.219418	20.2394	0.95415
PK5-10	LiuJQ-MZL-2013-249-10	LinJiang,JiLin,PRC	41.9	126.74	703m	0.8877	0.8144	0.171197	21.2033	0.949237
PK6-1	LiuJQ-MZL-2013-283-1	HeLong,JiLin,PRC	42.49	128.93	547m	0.9814	0.8728	0.140861	34.3269	0.93833
PK6-3	LiuJQ-MZL-2013-283-3	HeLong,JiLin,PRC	42.49	128.93	547m	0.98	0.8792	0.156585	28.5484	0.941654
PK6-4	LiuJQ-MZL-2013-283-4	HeLong,JiLin,PRC	42.49	128.93	547m	0.9884	0.8615	0.136299	24.6716	0.952279
PK6-5	LiuJQ-MZL-2013-283-5	HeLong,JiLin,PRC	42.49	128.93	547m	0.984	0.8842	0.162403	58.5125	0.962635
PK6-6	LiuJQ-MZL-2013-283-6	HeLong,JiLin,PRC	42.49	128.93	547m	0.9807	0.8761	0.1599	37.6005	0.945709
PK6-8	LiuJQ-MZL-2013-283-8	HeLong,JiLin,PRC	42.49	128.93	547m	0.9826	0.8281	0.142822	29.5295	0.956528
PK6-9	LiuJQ-MZL-2013-283-9	HeLong,JiLin,PRC	42.49	128.93	547m	0.9836	0.8685	0.197578	28.0376	0.953362
PK6-10	LiuJQ-MZL-2013-283-10	HeLong,JiLin,PRC	42.49	128.93	547m	0.9866	0.8812	0.163967	43.8488	0.944306
PK6-12	LiuJQ-MZL-2013-283-12	HeLong,JiLin,PRC	42.49	128.93	547m	0.9707	0.8679	0.12882	30.906	0.958672
PK6-15	LiuJQ-MZL-2013-283-15	HeLong,JiLin,PRC	42.49	128.93	547m	0.973	0.8546	0.148455	35.6261	0.95171
PK7-1	ZHY-14-1	DunHua,JiLin,PRC	42.86	128.06	574m	0.9616	0.8551	0.162222	23.1087	0.951868
PK7-2	ZHY-14-2	DunHua,JiLin,PRC	42.86	128.06	574m	0.939	0.8375	0.158172	28.1814	0.953928
PK7-3	ZHY-14-3	DunHua,JiLin,PRC	42.86	128.06	574m	0.9538	0.8448	0.16145	42.2329	0.943532
PK7-4	ZHY-14-4	DunHua,JiLin,PRC	42.86	128.06	574m	0.9618	0.8632	0.148658	45.8876	0.94715
PK7-5	ZHY-14-5	DunHua,JiLin,PRC	42.86	128.06	574m	0.9102	0.8153	0.159343	39.047	0.944354
PK7-6	ZHY-14-6	DunHua,JiLin,PRC	42.86	128.06	574m	0.9325	0.8221	0.147676	39.0363	0.944006
PK7-7	ZHY-14-7	DunHua,JiLin,PRC	42.86	128.06	574m	0.9686	0.877	0.160471	49.1657	0.9611
PK7-9	ZHY-14-9	DunHua,JiLin,PRC	42.86	128.06	574m	0.9408	0.8476	0.138676	36.0425	0.944444
PK7-12	ZHY-14-12	DunHua,JiLin,PRC	42.86	128.06	574m	0.9244	0.8249	0.163105	45.3629	0.947328
PK7-13	ZHY-14-13	DunHua,JiLin,PRC	42.86	128.06	574m	0.9285	0.8332	0.202948	22.5504	0.936887
PK8-5	ZHY-19-5	HuiChun,JiLin,PRC	42.94	130.8	345m	0.8817	0.809	0.157762	19.5412	0.949559
PK8-6	ZHY-19-6	HuiChun,JiLin,PRC	42.94	130.8	345m	0.9705	0.8772	0.170587	29.4703	0.956895
PK8-8	ZHY-19-8	HuiChun,JiLin,PRC	42.94	130.8	345m	0.9591	0.8661	0.145706	25.2206	0.953113
PK8-9	ZHY-19-9	HuiChun,JiLin,PRC	42.94	130.8	345m	0.9683	0.8887	0.165407	21.6744	0.950698
PK8-10	ZHY-19-10	HuiChun,JiLin,PRC	42.94	130.8	345m	0.981	0.9027	0.165216	23.8766	0.953045
PK8-11	ZHY-19-11	HuiChun,JiLin,PRC	42.94	130.8	345m	0.9773	0.893	0.156688	26.0838	0.952657
PK8-12	ZHY-19-12	HuiChun,JiLin,PRC	42.94	130.8	345m	0.924	0.8259	0.183122	24.7016	0.953972
PK8-13	ZHY-19-13	HuiChun,JiLin,PRC	42.94	130.8	345m	0.9712	0.8774	0.160692	23.002	0.954294
PK8-14	ZHY-19-14	HuiChun,JiLin,PRC	42.94	130.8	345m	0.9511	0.8601	0.158002	28.0079	0.955784
PK8-15	ZHY-19-15	HuiChun,JiLin,PRC	42.94	130.8	345m	0.9303	0.8317	0.173677	29.2831	0.955475
PK9-2	ZHY-18-2	WangQing,JiLin,PRC	43.22	129.95	484m	0.9841	0.9095	0.171382	24.5905	0.952223
PK9-3	ZHY-18-3	WangQing,JiLin,PRC	43.22	129.95	484m	0.9804	0.906	0.145934	25.2747	0.9534
PK9-4	ZHY-18-4	WangQing,JiLin,PRC	43.22	129.95	484m	0.9495	0.8711	0.175156	23.1503	0.950736
PK9-5	ZHY-18-5	WangQing,JiLin,PRC	43.22	129.95	484m	0.9768	0.896	0.176441	25.1006	0.953255
PK9-7	ZHY-18-7	WangQing,JiLin,PRC	43.22	129.95	484m	0.9527	0.8742	0.209912	29.9697	0.950272
PK9-8	ZHY-18-8	WangQing,JiLin,PRC	43.22	129.95	484m	0.9229	0.8288	0.162721	22.8638	0.953753
PK9-9	ZHY-18-9	WangQing,JiLin,PRC	43.22	129.95	484m	0.8353	0.7639	0.156139	21.617	0.951634
PK9-10	ZHY-18-10	WangQing,JiLin,PRC	43.22	129.95	484m	0.9829	0.8996	0.205791	26.9749	0.953723
PK9-13	ZHY-18-13	WangQing,JiLin,PRC	43.22	129.95	484m	0.921	0.8263	0.153235	22.2249	0.955267
PK10-1	ZHY-17-1	WangQing,JiLin,PRC	43.53	129.86	502m	0.9338	0.8479	0.183987	26.4845	0.940973
PK10-5	ZHY-17-5	WangQing,JiLin,PRC	43.53	129.86	502m	0.869	0.7745	0.210737	23.1726	0.938473
PK10-6	ZHY-17-6	WangQing,JiLin,PRC	43.53	129.86	502m	0.9604	0.8662	0.187373	22.1152	0.954377
PK10-8	ZHY-17-8	WangQing,JiLin,PRC	43.53	129.86	502m	0.9343	0.8448	0.140762	26.1271	0.95186
PK10-9	ZHY-17-9	WangQing,JiLin,PRC	43.53	129.86	502m	0.915	0.8226	0.189672	22.3191	0.939091
PK10-12	ZHY-17-12	WangQing,JiLin,PRC	43.53	129.86	502m	0.8827	0.8019	0.174721	23.5085	0.952863
PK10-13	ZHY-17-13	WangQing,JiLin,PRC	43.53	129.86	502m	0.9231	0.8249	0.12708	23.6452	0.94172
PK10-14	ZHY-17-14	WangQing,JiLin,PRC	43.53	129.86	502m	0.7163	0.6438	0.150791	19.5719	0.936707
PK10-15	ZHY-17-15	WangQing,JiLin,PRC	43.53	129.86	502m	0.8752	0.7872	0.226931	25.1788	0.953091
PK11-1	ZHY-16-1	DunHua,JiLin,PRC	43.8	128.07	405m	0.8848	0.8016	0.186916	23.065	0.932178
PK11-2	ZHY-16-2	DunHua,JiLin,PRC	43.8	128.07	405m	0.9638	0.8689	0.221945	23.9814	0.939333
PK11-3	ZHY-16-3	DunHua,JiLin,PRC	43.8	128.07	405m	0.9202	0.8403	0.230065	21.6745	0.951218
PK11-4	ZHY-16-4	DunHua,JiLin,PRC	43.8	128.07	405m	0.9638	0.8633	0.17297	26.7006	0.930873
PK11-6	ZHY-16-6	DunHua,JiLin,PRC	43.8	128.07	405m	0.9098	0.825	0.165995	23.0373	0.937295
PK11-8	ZHY-16-8	DunHua,JiLin,PRC	43.8	128.07	405m	0.9715	0.8808	0.23274	23.4005	0.95052
PK11-12	ZHY-16-12	DunHua,JiLin,PRC	43.8	128.07	405m	0.9172	0.8266	0.22795	24.0395	0.939041
PK11-13	ZHY-16-13	DunHua,JiLin,PRC	43.8	128.07	405m	0.976	0.8709	0.218948	23.4348	0.938611
PK11-14	ZHY-16-14	DunHua,JiLin,PRC	43.8	128.07	405m	0.9347	0.8163	0.15065	34.2586	0.945446
PK11-15	ZHY-16-15	DunHua,JiLin,PRC	43.8	128.07	405m	0.9832	0.8915	0.15377	27.0824	0.937604
PK12-1	LiuJQ-MZL-2013-297-1	NingAn,HeiLongJiang,PRC	43.9	129.03	570m	0.9824	0.8743	0.187755	36.0747	0.94585
PK12-2	LiuJQ-MZL-2013-297-2	NingAn,HeiLongJiang,PRC	43.9	129.03	570m	0.9858	0.8826	0.177703	29.6737	0.941889
PK12-3	LiuJQ-MZL-2013-297-3	NingAn,HeiLongJiang,PRC	43.9	129.03	570m	0.9867	0.8748	0.176407	32.1367	0.94304
PK12-4	LiuJQ-MZL-2013-297-4	NingAn,HeiLongJiang,PRC	43.9	129.03	570m	0.9817	0.8786	0.15481	45.4505	0.944542
PK12-5	LiuJQ-MZL-2013-297-5	NingAn,HeiLongJiang,PRC	43.9	129.03	570m	0.9832	0.8679	0.186143	26.0143	0.939932
PK12-6	LiuJQ-MZL-2013-297-6	NingAn,HeiLongJiang,PRC	43.9	129.03	570m	0.9852	0.8522	0.1921	35.3925	0.944623
PK12-7	LiuJQ-MZL-2013-297-7	NingAn,HeiLongJiang,PRC	43.9	129.03	570m	0.9871	0.8548	0.170418	26.4605	0.942501
PK12-8	LiuJQ-MZL-2013-297-8	NingAn,HeiLongJiang,PRC	43.9	129.03	570m	0.9844	0.8435	0.189937	24.2906	0.939429
PK12-9	LiuJQ-MZL-2013-297-9	NingAn,HeiLongJiang,PRC	43.9	129.03	570m	0.9819	0.8475	0.174706	27.3172	0.942442
PK12-10	LiuJQ-MZL-2013-297-10	NingAn,HeiLongJiang,PRC	43.9	129.03	570m	0.9833	0.8577	0.182174	38.4637	0.945119
PK13-1	ZHY-22-1	HaiLin,HeiLongJiang,PRC	44.42	129	420m	0.9708	0.8812	0.170711	25.2532	0.939633
PK13-3	ZHY-22-3	HaiLin,HeiLongJiang,PRC	44.42	129	420m	0.9586	0.8749	0.132783	24.4028	0.940222
PK13-6	ZHY-22-6	HaiLin,HeiLongJiang,PRC	44.42	129	420m	0.9669	0.8776	0.146651	26.8987	0.942336
PK13-7	ZHY-22-7	HaiLin,HeiLongJiang,PRC	44.42	129	420m	0.932	0.8466	0.15757	32.3566	0.944563
PK13-8	ZHY-22-8	HaiLin,HeiLongJiang,PRC	44.42	129	420m	0.9742	0.8835	0.186607	30.9735	0.942559
PK13-9	ZHY-22-9	HaiLin,HeiLongJiang,PRC	44.42	129	420m	0.9635	0.8763	0.141164	27.2345	0.941062
PK13-10	ZHY-22-10	HaiLin,HeiLongJiang,PRC	44.42	129	420m	0.9732	0.886	0.150196	31.2794	0.943651
PK13-11	ZHY-22-11	HaiLin,HeiLongJiang,PRC	44.42	129	420m	0.9778	0.8864	0.125043	25.3595	0.936551
PK13-12	ZHY-22-12	HaiLin,HeiLongJiang,PRC	44.42	129	420m	0.9288	0.8406	0.149901	25.3952	0.938207
PK14-1	ZHY-21-1	DongNing,HeiLongJiang,PRC	44.54	130.77	543m	0.9498	0.8633	0.183055	23.4677	0.937215
PK14-2	ZHY-21-2	DongNing,HeiLongJiang,PRC	44.54	130.77	543m	0.9454	0.8618	0.168485	25.3051	0.937291
PK14-3	ZHY-21-3	DongNing,HeiLongJiang,PRC	44.54	130.77	543m	0.9532	0.8545	0.204139	28.3238	0.940924
PK14-4	ZHY-21-4	DongNing,HeiLongJiang,PRC	44.54	130.77	543m	0.9387	0.8513	0.18515	24.1793	0.941067
PK14-5	ZHY-21-5	DongNing,HeiLongJiang,PRC	44.54	130.77	543m	0.965	0.8755	0.169011	24.4092	0.939991
PK14-7	ZHY-21-7	DongNing,HeiLongJiang,PRC	44.54	130.77	543m	0.9632	0.8685	0.162148	21.4427	0.937423
PK14-8	ZHY-21-8	DongNing,HeiLongJiang,PRC	44.54	130.77	543m	0.9755	0.8856	0.166408	40.0125	0.945594
PK14-11	ZHY-21-11	DongNing,HeiLongJiang,PRC	44.54	130.77	543m	0.9609	0.8726	0.191772	26.7558	0.940257
PK14-12	ZHY-21-12	DongNing,HeiLongJiang,PRC	44.54	130.77	543m	0.9566	0.8525	0.168426	32.1504	0.941594
PK14-14	ZHY-21-14	DongNing,HeiLongJiang,PRC	44.54	130.77	543m	0.9529	0.8642	0.153407	24.7096	0.941612
PK15-3	ZHY-25-3	ShangZhi,HeiLongJiang,PRC	44.77	128.46	519m	0.9487	0.8587	0.153812	29.5175	0.941952
PK15-4	ZHY-25-4	ShangZhi,HeiLongJiang,PRC	44.77	128.46	519m	0.9005	0.8223	0.134271	23.8405	0.956333
PK15-7	ZHY-25-7	ShangZhi,HeiLongJiang,PRC	44.77	128.46	519m	0.9339	0.8406	0.211859	27.4884	0.94023
PK15-8	ZHY-25-8	ShangZhi,HeiLongJiang,PRC	44.77	128.46	519m	0.9701	0.87	0.18789	24.9771	0.940586
PK15-9	ZHY-25-9	ShangZhi,HeiLongJiang,PRC	44.77	128.46	519m	0.93	0.8454	0.147223	25.6624	0.938838
PK15-10	ZHY-25-10	ShangZhi,HeiLongJiang,PRC	44.77	128.46	519m	0.9447	0.8482	0.193773	26.6397	0.950346
PK15-11	ZHY-25-11	ShangZhi,HeiLongJiang,PRC	44.77	128.46	519m	0.9571	0.8721	0.162439	28.6405	0.956185
PK15-12	ZHY-25-12	ShangZhi,HeiLongJiang,PRC	44.77	128.46	519m	0.784	0.6956	0.192674	31.4085	0.942429
PK15-13	ZHY-25-13	ShangZhi,HeiLongJiang,PRC	44.77	128.46	519m	0.8773	0.7973	0.175088	23.1677	0.953216
PK15-14	ZHY-25-14	ShangZhi,HeiLongJiang,PRC	44.77	128.46	519m	0.9214	0.8456	0.148305	28.0916	0.954567
PK16-1	ZHY-26-1	ShangZhi,HeiLongJiang,PRC	45.51	127.84	300m	0.9226	0.8497	0.165689	22.3592	0.953348
PK16-2	ZHY-26-2	ShangZhi,HeiLongJiang,PRC	45.51	127.84	300m	0.8937	0.8242	0.162276	20.5051	0.951563
PK16-3	ZHY-26-3	ShangZhi,HeiLongJiang,PRC	45.51	127.84	300m	0.9168	0.8384	0.183744	22.2901	0.941432
PK16-4	ZHY-26-4	ShangZhi,HeiLongJiang,PRC	45.51	127.84	300m	0.801	0.7283	0.181996	17.9469	0.951403
PK16-8	ZHY-26-8	ShangZhi,HeiLongJiang,PRC	45.51	127.84	300m	0.7683	0.6839	0.160099	17.1987	0.952019
PK16-10	ZHY-26-10	ShangZhi,HeiLongJiang,PRC	45.51	127.84	300m	0.9141	0.8309	0.175464	24.1418	0.94975
PK16-11	ZHY-26-11	ShangZhi,HeiLongJiang,PRC	45.51	127.84	300m	0.9456	0.8561	0.168483	21.168	0.939351
PK16-12	ZHY-26-12	ShangZhi,HeiLongJiang,PRC	45.51	127.84	300m	0.9064	0.8244	0.156271	25.6955	0.941584
PK16-13	ZHY-26-13	ShangZhi,HeiLongJiang,PRC	45.51	127.84	300m	0.9068	0.8324	0.195079	23.9205	0.954323
PK16-15	ZHY-26-15	ShangZhi,HeiLongJiang,PRC	45.51	127.84	300m	0.9483	0.8699	0.153578	24.8719	0.941571
PK17-0	LiuJQ-MZL-2013-323-0	DaQingShan,HeiLongJiang,PRC	46.85	128.99	530m	0.969	0.9013	0.142061	23.4665	0.951686
PK17-4	LiuJQ-MZL-2013-323-4	DaQingShan,HeiLongJiang,PRC	46.85	128.99	530m	0.9825	0.8966	0.178735	26.998	0.941599
PK17-5	LiuJQ-MZL-2013-323-5	DaQingShan,HeiLongJiang,PRC	46.85	128.99	530m	0.9353	0.8594	0.127249	24.4285	0.951602
PK17-6	LiuJQ-MZL-2013-323-6	DaQingShan,HeiLongJiang,PRC	46.85	128.99	530m	0.8924	0.812	0.17967	21.4852	0.951595
PK17-7	LiuJQ-MZL-2013-323-7	DaQingShan,HeiLongJiang,PRC	46.85	128.99	530m	0.9801	0.8897	0.180757	22.9785	0.940954
PK17-9	LiuJQ-MZL-2013-323-9	DaQingShan,HeiLongJiang,PRC	46.85	128.99	530m	0.9798	0.8964	0.179199	25.8755	0.941447
PK17-10	LiuJQ-MZL-2013-323-10	DaQingShan,HeiLongJiang,PRC	46.85	128.99	530m	0.9708	0.8825	0.14908	23.8362	0.943083
PK17-11	LiuJQ-MZL-2013-323-11	DaQingShan,HeiLongJiang,PRC	46.85	128.99	530m	0.9823	0.8946	0.188524	24.1853	0.951165
PK17-12	LiuJQ-MZL-2013-323-12	DaQingShan,HeiLongJiang,PRC	46.85	128.99	530m	0.9451	0.8605	0.200567	24.4681	0.95264
PK17-13	LiuJQ-MZL-2013-323-13	DaQingShan,HeiLongJiang,PRC	46.85	128.99	530m	0.9822	0.8919	0.151272	44.982	0.947856
PK18-1	ZHY-44-1	ELunChun,NeiMengGu,PRC	49.55	123.72	385m	0.8534	0.7678	0.174536	23.6769	0.940813
PK18-2	ZHY-44-2	ELunChun,NeiMengGu,PRC	49.55	123.72	385m	0.8647	0.7814	0.203805	24.6799	0.942913
PK18-3	ZHY-44-3	ELunChun,NeiMengGu,PRC	49.55	123.72	385m	0.7931	0.7173	0.243311	24.1057	0.941819
PK18-4	ZHY-44-4	ELunChun,NeiMengGu,PRC	49.55	123.72	385m	0.8521	0.7644	0.171229	26.7943	0.943174
PK18-5	ZHY-44-5	ELunChun,NeiMengGu,PRC	49.55	123.72	385m	0.9395	0.8567	0.153732	25.8814	0.942496
PK18-6	ZHY-44-6	ELunChun,NeiMengGu,PRC	49.55	123.72	385m	0.8479	0.7689	0.159073	24.8276	0.943785
PK18-9	ZHY-44-9	ELunChun,NeiMengGu,PRC	49.55	123.72	385m	0.9065	0.8238	0.184528	23.0352	0.940873
PK18-10	ZHY-44-10	ELunChun,NeiMengGu,PRC	49.55	123.72	385m	0.922	0.8383	0.190234	27.3735	0.943394
PK19-1	ZHY-41-1	ELunChun,NeiMengGu,PRC	50.64	122.87	576m	0.9449	0.8589	0.157837	24.6869	0.941925
PK19-2	ZHY-41-2	ELunChun,NeiMengGu,PRC	50.64	122.87	576m	0.9258	0.8443	0.17949	24.432	0.94015
PK19-4	ZHY-41-4	ELunChun,NeiMengGu,PRC	50.64	122.87	576m	0.9582	0.8718	0.207577	25.7732	0.940669
PK19-6	ZHY-41-6	ELunChun,NeiMengGu,PRC	50.64	122.87	576m	0.9427	0.8587	0.244194	27.6592	0.941197
PK19-7	ZHY-41-7	ELunChun,NeiMengGu,PRC	50.64	122.87	576m	0.9789	0.8971	0.230621	26.0095	0.951392
PK19-9	ZHY-41-9	ELunChun,NeiMengGu,PRC	50.64	122.87	576m	0.9237	0.8465	0.201235	26.7973	0.942641
PK19-10	ZHY-41-10	ELunChun,NeiMengGu,PRC	50.64	122.87	576m	0.9495	0.8612	0.242725	25.5355	0.948921
PK19-11	ZHY-41-11	ELunChun,NeiMengGu,PRC	50.64	122.87	576m	0.9354	0.8571	0.208804	26.5552	0.95046
PK19-12	ZHY-41-12	ELunChun,NeiMengGu,PRC	50.64	122.87	576m	0.927	0.8025	0.166107	23.6816	0.949877
PK19-13	ZHY-41-13	ELunChun,NeiMengGu,PRC	50.64	122.87	576m	0.9589	0.8753	0.175272	26.2913	0.939929
PK20-1	ZHY-31-1	ELunChun,NeiMengGu,PRC	50.86	124.33	431m	0.9746	0.8924	0.170912	22.3455	0.940299
PK20-2	ZHY-31-2	ELunChun,NeiMengGu,PRC	50.86	124.33	431m	0.9877	0.5723	0.167347	8.11888	0.904805
PK20-3	ZHY-31-3	ELunChun,NeiMengGu,PRC	50.86	124.33	431m	0.9614	0.8704	0.163873	25.3726	0.939875
PK20-4	ZHY-31-4	ELunChun,NeiMengGu,PRC	50.86	124.33	431m	0.9761	0.8843	0.168615	22.1825	0.940356
PK20-7	ZHY-31-7	ELunChun,NeiMengGu,PRC	50.86	124.33	431m	0.9835	0.9018	0.16242	26.1617	0.948364
PK20-8	ZHY-31-8	ELunChun,NeiMengGu,PRC	50.86	124.33	431m	0.9628	0.8709	0.197815	25.0828	0.943257
PK20-10	ZHY-31-10	ELunChun,NeiMengGu,PRC	50.86	124.33	431m	0.9855	0.8985	0.169364	21.834	0.940917
PK20-11	ZHY-31-11	ELunChun,NeiMengGu,PRC	50.86	124.33	431m	0.9781	0.8953	0.154972	26.5495	0.942886
PK20-12	ZHY-31-12	ELunChun,NeiMengGu,PRC	50.86	124.33	431m	0.9802	0.8934	0.185866	23.8333	0.949031
PK21-1	ZHY-33-1	TaHe,HeiLongJiang,PRC	52.31	124.7	356m	0.9026	0.8234	0.167887	22.9145	0.936098
PK21-3	ZHY-33-3	TaHe,HeiLongJiang,PRC	52.31	124.7	356m	0.9133	0.8341	0.166963	23.8772	0.938549
PK21-6	ZHY-33-6	TaHe,HeiLongJiang,PRC	52.31	124.7	356m	0.9687	0.8842	0.170154	22.7483	0.949239
PK21-7	ZHY-33-7	TaHe,HeiLongJiang,PRC	52.31	124.7	356m	0.9624	0.8826	0.141832	21.2476	0.937684
PK21-8	ZHY-33-8	TaHe,HeiLongJiang,PRC	52.31	124.7	356m	0.9523	0.8622	0.195571	27.1004	0.938646
PK21-9	ZHY-33-9	TaHe,HeiLongJiang,PRC	52.31	124.7	356m	0.9732	0.8922	0.179988	25.7611	0.950222
PK21-10	ZHY-33-10	TaHe,HeiLongJiang,PRC	52.31	124.7	356m	0.9725	0.8883	0.17712	25.1385	0.950858
PK21-11	ZHY-33-11	TaHe,HeiLongJiang,PRC	52.31	124.7	356m	0.9572	0.8734	0.151393	26.215	0.939024
PK21-12	ZHY-33-12	TaHe,HeiLongJiang,PRC	52.31	124.7	356m	0.9125	0.8336	0.154778	23.4336	0.949151
PK22-1	ZHY-34-1	TaHe,HeiLongJiang,PRC	52.66	124.34	549m	0.9605	0.8808	0.14284	25.723	0.950839
PK22-2	ZHY-34-2	TaHe,HeiLongJiang,PRC	52.66	124.34	549m	0.9344	0.8538	0.190776	22.0342	0.947745
PK22-4	ZHY-34-4	TaHe,HeiLongJiang,PRC	52.66	124.34	549m	0.9586	0.8804	0.175526	25.5377	0.942151
PK22-5	ZHY-34-5	TaHe,HeiLongJiang,PRC	52.66	124.34	549m	0.9545	0.8696	0.159122	24.9143	0.949826
PK22-7	ZHY-34-7	TaHe,HeiLongJiang,PRC	52.66	124.34	549m	0.9414	0.8601	0.172931	24.106	0.945545
PK22-9	ZHY-34-9	TaHe,HeiLongJiang,PRC	52.66	124.34	549m	0.9745	0.8564	0.209562	32.9709	0.95124
PK22-11	ZHY-34-11	TaHe,HeiLongJiang,PRC	52.66	124.34	549m	0.9826	0.8793	0.189887	41.3069	0.947178
PK22-12	ZHY-34-12	TaHe,HeiLongJiang,PRC	52.66	124.34	549m	0.9837	0.8906	0.200098	41.9147	0.954163
PK22-13	ZHY-34-13	TaHe,HeiLongJiang,PRC	52.66	124.34	549m	0.9791	0.8838	0.132671	28.7957	0.949261
PK22-14	ZHY-34-14	TaHe,HeiLongJiang,PRC	52.66	124.34	549m	0.9791	0.8542	0.135268	26.3598	0.940131
PK23-1	ZHY-35-1	MoHe,HeiLongJiang,PRC	52.85	123.19	545m	0.984	0.8686	0.126895	26.1642	0.951238
PK23-2	ZHY-35-2	MoHe,HeiLongJiang,PRC	52.85	123.19	545m	0.9731	0.8559	0.147468	37.9442	0.953082
PK23-3	ZHY-35-3	MoHe,HeiLongJiang,PRC	52.85	123.19	545m	0.9781	0.8604	0.134673	31.087	0.948738
PK23-4	ZHY-35-4	MoHe,HeiLongJiang,PRC	52.85	123.19	545m	0.9757	0.8547	0.161578	37.4909	0.949371
PK23-5	ZHY-35-5	MoHe,HeiLongJiang,PRC	52.85	123.19	545m	0.9843	0.8669	0.136985	28.2753	0.944294
PK23-6	ZHY-35-6	MoHe,HeiLongJiang,PRC	52.85	123.19	545m	0.985	0.8569	0.141284	33.5475	0.953028
PK23-7	ZHY-35-7	MoHe,HeiLongJiang,PRC	52.85	123.19	545m	0.9786	0.8529	0.131844	30.7054	0.951465
PK23-8	ZHY-35-8	MoHe,HeiLongJiang,PRC	52.85	123.19	545m	0.9831	0.852	0.153879	42.4977	0.954727
PK23-9	ZHY-35-9	MoHe,HeiLongJiang,PRC	52.85	123.19	545m	0.978	0.8434	0.136747	33.7711	0.951771
PK23-10	ZHY-35-10	MoHe,HeiLongJiang,PRC	52.85	123.19	545m	0.9762	0.8376	0.160107	38.6345	0.946961
PK24-2	ZHY-37-2	MoHe,HeiLongJiang,PRC	52.95	122.35	469m	0.9804	0.856	0.153119	34.1696	0.95231
PK24-3	ZHY-37-3	MoHe,HeiLongJiang,PRC	52.95	122.35	469m	0.9788	0.8399	0.15585	30.4063	0.948976
PK24-4	ZHY-37-4	MoHe,HeiLongJiang,PRC	52.95	122.35	469m	0.9813	0.861	0.215277	34.6571	0.953079
PK24-6	ZHY-37-6	MoHe,HeiLongJiang,PRC	52.95	122.35	469m	0.9809	0.8461	0.168512	51.8475	0.953746
PK24-8	ZHY-37-8	MoHe,HeiLongJiang,PRC	52.95	122.35	469m	0.976	0.8553	0.140382	40.4009	0.953753
PK24-9	ZHY-37-9	MoHe,HeiLongJiang,PRC	52.95	122.35	469m	0.9813	0.838	0.143655	42.1196	0.948983
PK24-10	ZHY-37-10	MoHe,HeiLongJiang,PRC	52.95	122.35	469m	0.9606	0.8448	0.175764	37.1486	0.947671
PK24-11	ZHY-37-11	MoHe,HeiLongJiang,PRC	52.95	122.35	469m	0.9803	0.8549	0.136652	41.1318	0.955491
PK24-12	ZHY-37-12	MoHe,HeiLongJiang,PRC	52.95	122.35	469m	0.9549	0.8327	0.147144	46.0847	0.953708
PK24-15	ZHY-37-15	MoHe,HeiLongJiang,PRC	52.95	122.35	469m	0.9816	0.9029	0.224407	22.5492	0.944853
